# A Network-Based Discovery of Prognostic Markers in Recurrent IDH wild-type Gliomas

**DOI:** 10.1101/2025.07.17.665414

**Authors:** Yang Liu, Jason Huse, Kasthuri Kannan

**Author notes:** Contributing authors.

## Abstract

**Background:** Isocitrate dehydrogenase wild-type (IDH wild-type) gliomas represents the most aggressive subtype of diffuse gliomas, characterized by therapeutic resistance and dismal prognosis. Despite advances in molecular classification, reliable prognostic biomarkers for these tumors remain limited, particularly for recurrent disease. This study aims to identify gene expression signatures associated with survival outcomes in recurrent IDH wild-type gliomas, with the goal of improving patient stratification and potential therapeutic targeting.

**Methods:** We analyzed gene expression data from 180 recurrent IDH wild-type glioma samples from the Glioma Longitudinal AnalySiS (GLASS) Consortium. Using multiple computational approaches including a novel network-based method (netSurvival) and various survival analysis techniques, we identified genes associated with patient survival outcomes.

**Results:** Our comprehensive analysis identify several gene expression markers that are significantly associated with survival outcomes in recurrent IDH wildtype gliomas. The AFT log normal model revealed that FN1, HIF3A, and EIF4B are associated with poorer survival (hazard ratios of 1.40, 1.49, and 1.54, respectively; p ¡ 0.05), while PTK2, CCND2, RAD51L3 RFFL, and MAX demonstrated protective effects (hazard ratios of 0.76, 0.78, 0.79, and 0.79, respectively; p ¡ 0.05). Five genes (KIF5C, LINC00632, B4GALNT3, HIF3A, and RAD51L3 RFFL) show significant differential expression between primary and recurrent tumors, with four having established functional roles in glioma pathobiology.

**Conclusion:** This study identifies a panel of gene expression markers with significant prognostic value in recurrent IDH wild-type gliomas. The differential impacts of these genes on survival outcomes provide insights into the biological heterogeneity underlying clinical behavior in these aggressive tumors. Particularly significant are the biomarkers associated with both survival outcomes and recurrence patterns, which may represent key drivers of disease progression. These findings represent an important step toward improved prognostic stratification and therapeutic targeting in IDH wild-type gliomas, addressing a critical unmet need in neuro-oncology.
