## Supplemental Table 1 for "A Network-Based Discovery of Prognostic Markers in Recurrent IDH wild-type Gliomas"

### Sheet: Sheet1
netSurvival	lasso	ridge	elastic
AMN1	KIF5C	FN1	KIF5C
AP003068.23	FN1	KIF5C	FN1
ASB18	C2orf27A	AC073464.7	C2orf27A
ATG5	MAPK13	C2orf27A	ZNF415
CTD-3138B18.4	RP11-600F24.2	MRPL45	FGF18
CTGLF12P	ZNF415	RP11-600F24.2	MAPK13
DENND4B	LIF	AP003068.23	LIF
EIF4B	MRPL45	ZNF415	MRPL45
GALNT8	IQCJ-SCHIP1	IQCJ-SCHIP1	RP11-600F24.2
H2AFB2	ATP5B	TBC1D3C	IQCJ-SCHIP1
HIST1H2BC	IRF3	SLC12A8	AP003068.23
HIVEP3	AP003068.23	MAPK13	AC073464.7
KIF5C	FGF18	LIF	ATP5B
LINC00632	ATXN3	H2AFB2	DSN1
MAX	ATP2C2	OMA1	OMA1
MSMB	RPS17	ALDH3A1	PPP1R10
NME9	ALDH3A1	CTGLF12P	ATP2C2
OMA1	TTC39B	DNAJC5B	DNAJC5B
PLEKHA8P1	B4GALNT3	NLRP12	ATXN3
PTP4A1	DSN1	SPG21	B4GALNT3
RGPD8	OMA1	HSPB11	TTC39B
RP11-210M15.2	HIF3A	SLC22A8	RPS17
RP11-795F19.5	SPATC1	TVP23B	IL13RA2
SIK3	DEFA3	RAD51L3-RFFL	RBP1
STX16	DNAJC5B	GALNT8	HIF3A
TBC1D3C	RBP1	ATXN3	CCND2
TCF25	GYPA	LOXL2	TBC1D3C
TMEM41B	IL13RA2	PTK2	IRF3
ZNF689	SSX3	PPP1R10	ALDH3A1
